# Transcriptomic and Lipidomic Profiling of Human iPSC-Derived Microglia Reveals TREM2-Dependent and -Independent Processes

**DOI:** 10.64898/2026.11.16.767071

**Authors:** Christopher L. Cardona, Ronak Patel, Gina M. Finan, Tae-Wan Kim, Andrew A. Sproul, Andrew F. Teich

**Affiliations:** Department of Pathology and Cell Biology, Columbia University Irving Medical Center, New York, NY, USA; Taub Institute for Research on Alzheimer’s Disease and the Aging Brain, Columbia University Irving Medical Center, New York, NY, USA; Department of Neurology, Columbia University Irving Medical Center, New York, NY, USA

**Keywords:** iPSC-microglia, TREM2, transcriptomics, lipidomics, Alzheimer’s disease, amyloid-beta, oligomers, inflammation, cholesterol, DAM

## Abstract

TREM2 has been implicated in AD as a critical regulator of microglial functions and loss of function mutations in TREM2 increases one’s risk of developing AD. Given the diverse functional roles of TREM2, we sought to unravel how it affects downstream pathways using human iPSC-derived microglia-like cells (iMGLs) derived from TREM2 knockout (KO) and isogenic control lines and assessing the response to oligomeric amyloid-β 42 (oAβ42). While previous studies have primarily used fibrillar Aβ, we focused on microglial responses to oAβ42 given their disease relevance and potent cytotoxic effects. At baseline, we identified a set of TREM2-dependent genes, which corresponded to the DAM signature in mice and disease-associated signatures in humans. Additionally, loss of TREM2 resulted in increased expression of cholesterol biosynthesis genes. In response to oAβ42, we found that the transcriptional response was largely TREM2-independent and corresponded to a strong induction of inflammatory pathways, with TREM2 also being downregulated in control iMGLs. We identified subsets of genes and pathways that were unique to either control, such as mitochondrial DNA and RNA degradation, or TREM2 KO iMGLs, such as the senescence-associated secretory pathway and adipogenesis, suggesting some differences in gene expression driven by TREM2 in response to oAβ42. Given that the inflammatory response was TREM2-independent, we sought to identify signaling pathways that contributed to inflammation. Inhibition of toll-like receptor signaling significantly reduced the expression of pro-inflammatory genes and modestly increased expression of TREM2 and TREM2-dependent genes. Consistent with our transcriptional data, cytokine production and secretion in response to oAβ42 was significantly increased to similar levels in both controls and TREM2 KO iMGLs. Lipidomic profiling of microglia revealed that triglycerides and lactosylceramides were significantly increased in both control and TREM2 KO iMGLs in response to oAβ42. TREM2 KO iMGLs had decreased levels of BMPs and increased levels of cholesterol esters across all conditions, further highlighting a role for TREM2 in maintaining lipid homeostasis in microglia. Taken together, we describe genes, pathways, and lipids that are associated with TREM2 expression that likely influence microglial responses to oAβ42.
