## Additional File 9 for "Transcriptomic and Lipidomic Profiling of Human iPSC-Derived Microglia Reveals TREM2-Dependent and -Independent Processes"

### Sheet: TREM2 sgRNA Sequences
TREM2 sgRNA	Forward (5' → 3')	Reverse (5' → 3')
gRNA 1	ACCGAGTAAGATGAGCAGCCGGAG	AAACCTCCGGCTGCTCATCTTACT
gRNA 3	ACCGTCTTACTCTTTGTCACAGGT	AAACACCTGTGACAAAGAGTAAGA
gRNA 4	ACCGAGGGTGGCATGGAGCCTCTC	AAACGAGAGGCTCCATGCCACCCT
gRNA 6	ACCGTTGGCTGGGGAAGGGTGGCA	AAACTGCCACCCTTCCCCAGCCAA

### Sheet: qPCR Primers
Gene	Forward (5' → 3')	Reverse (5' → 3')
IL1RN	CCTTCAGAATCTGGGATGTT	ATTGACATTTGGTCCTTGC
CXCL2	AAGTCATAGCCACACTCAAGA	GCCATTTTTCAGCATCTTTTCG
IL1B	ATGCACCTGTACGATCACTG	ACAAAGGACATGGAGAACACC
IL6	CAACCTGAACCTTCCAAAGATG	ACCTCAAACTCCAAAAGACCAG
TNF	AGGCAGTCAGATCATCTTC	CTTGAGGGTTTGCTACAAC
NFKB1	AGTACAGGTCCAGGGTATAG	GGGTCCTTTTTAGATTCAGTGT
TREM2	CAGTGCCAGAGCCTCCAT	GAGATGCTGTGCTCCACAT
GPNMB	CCACACACTTGGTCAGTA	TTCTGTAGACAGTCACTTCC
CD9	CCCACAAGGATGAGGTGATTA	GCCAAACCACAGCAGTTC
MITF	GCAGATGGATGATGTAATCG	ATCAAGTTTCCCGAGACA
P2RY12	GTATTTCATTCCTGGGACTGAT	AGGCAAAGAGAGTAAGAACATG
CX3CR1	CTCCGTCATCTTTGCCATTG	TACAAACAGCAGATCAGACAAG
2026-10-04	CGAAAGAGAAAGCGAACCAGTA	CACACTCGGACCACATCCT
SOX2	AGAAGGATAAGTACACGCTGC	TCCAGCCGTTCATGTGC
TGFBR1	AGTGGGAACAAAAAGGTACATG	GTCAGCACGTTTGAAGGATTC
C1QB	TGATGTTGCTCCTGCTCCT	TGGAAGCCCTTTCTCTCCTTT
